# Design and Mathematical Analysis of Synthetic Inhibitory Circuits that Program Self-Organizing Multicellular Structures

**DOI:** 10.1101/2023.11.18.567649

**Authors:** Calvin Lam

## Abstract

Bottom-up approaches are becoming increasingly popular for studying multicellular self-organization and development. In contrast to the classic top-down approach, where parts of the organization/developmental process are broken to understand the process, the goal is to build the process to understand it. For example, synthetic circuits have been built to understand how cell-cell communication and differential adhesion can drive multicellular development. The majority of current bottom-up efforts focus on using activatory circuits to engineer and understand development, but efforts with inhibitory circuits have been minimal. Yet, inhibitory circuits are ubiquitous and vital to native developmental processes. Thus, inhibitory circuits are a crucial yet poorly studied facet of bottom-up multicellular development. To demonstrate the potential of inhibitory circuits for building and developing multicellular structures, I designed several synthetic inhibitory circuits that combine engineered cell-cell communication and differential adhesion. Using a previously validated *in silico* framework, I examine the capability of these circuits for synthetic development. I show that the designed inhibitory circuits can build a variety of patterned, self-organized structures and even morphological oscillations. These results support that inhibitory circuits can be powerful tools for building, studying, and understanding developmental processes.

**Graphical Abstract:** 
