## Supplementary Table 1 for "Design and Mathematical Analysis of Synthetic Inhibitory Circuits that Program Self-Organizing Multicellular Structures"

### Sheet: ISL929
Parental ISL929 Parameters		Notes
These parameters are from the original study developing ISL929 (Lam et al., 2022)
Desired Radius (σDR)	Assigned on a per cell level, drawn from a gaussian distribution with u=3 pixels and σ=0.5 pixels	This parameter is global across all simulations as all derived cells are from ISL929.
Desired Surface area (σDS)	Calculated from Desired Radius, 4πr^2	This parameter is global across all simulations as all derived cells are from ISL929.
Desired Volume (σDV)	Calculated from Desired Radius, 4/3πr^3	This parameter is global across all simulations as all derived cells are from ISL929.
λS	2.2	This parameter changes based on cell adhesitivity and is specified per section.
λV	2.2	This parameter changes based on cell adhesitivity and is specified per section.
Cell Growth Per Timestep	Assigned on a per cell level, radius+value drawn from a uniform distribution [-3*10^(-3.88), 4*10^(-3.88)]	This parameter is global across all simulations as all derived cells are from ISL929.
Cell Volume at Division	226.20 pixels (2*4/3πr^3 with r=3)	This parameter is global across all simulations as all derived cells are from ISL929.
Cell Motility	T0=100, ζ=0.5	This parameter is global across all simulations as all derived cells are from ISL929.
Adhesion Matrix	J=49 to any other cell	This matrix will change based on E-cadherin expression and is given per section.
	J=2*26 to the medium	Coded as 26 due to how CC3D interprets cell to medium interface.
Signaling Parameters
These parameters are from the original study developing ISL929 (Lam et al., 2022)
No signaling capabilties		This changes based on the circuits implemented into cells and is given per section.

### Sheet: Cell-Cell Signaling Setup
Blue Cells		Notes
Uses global parameters.
Frozen so physical parameters are required to run the code (otherwise error thrown), but do not affect results.
Signaling Parameters
All blue cells begin with 25000 for blue reporter level as K=25000.
Direct Inhibition	β1 is scanned. K1=25000.
Temporary Inhibition	β1=1000. K1=25000. β2 is scanned. K2=25000.
2-TF Permanent Inhibition	β1=1000. K1=25000. β2 is scanned. K2=25000.
Orange Cells
Uses global parameters.
Frozen so physical parameters are required to run the code (otherwise error thrown), but do not affect results.
Signaling Parameters
Direct Inhibition	L=10000	These cells have constitutive ligand expression and do not receive signal.
Temporary Inhibition	L=10000	These cells have constitutive ligand expression and do not receive signal.
2-TF Permanent Inhibition	L=10000	These cells have constitutive ligand expression and do not receive signal.

### Sheet: Building Structures
Adhesion Matrix for Structures Built by Inhibitory Circuits		Notes
Adhesion Matrix	J=2*26 to the medium	These parameters are from the original study developing ISL929 (Lam et al., 2022)
		These parameters are from the original study developing ISL929 (Lam et al., 2022)
Cell Parameters
Non-global parameters given here.
Physical Parameters
(Gray and Blue Cells) λS	2.2	These parameters are from the original study developing ISL929 (Lam et al., 2022)
(Gray and Blue Cells) λV	2.2	These parameters are from the original study developing ISL929 (Lam et al., 2022)
(Cyan and Red Cells) λS	1	These parameters are from the original study developing ISL929 (Lam et al., 2022)
(Cyan and Red Cells) λV	1	These parameters are from the original study developing ISL929 (Lam et al., 2022)
Signaling Parameters
All blue cells begin with 25000 for blue reporter level as K=25000.
Direct Inhibition	β1 is scanned. K1=25000. β2 is scanned. K2=25000.
Temporary Inhibition	β1 is scanned. K1=25000. β2 is scanned. K2=25000.
2-TF Permanent Inhibition	β1 is scanned. K1=25000. β2 is scanned. K2=25000.
Transition Threshold	7000

### Sheet: Oscillation
Oscillator
Uses same parameters as the Temporary Inhibition Circuit as in the previous tab.
Changed parameters given below.
β1 is β ECAD/ITF as given in the figures and text.
β2 is β BLUE-L as given in the figures and text.
Direct Inhibition Circuit
Uses same parameters as the Direct Inhibition Circuit as in the previous tab.
Changed parameters given below.
β2 is β ECAD/ITF as given in the figures and text.
β1 is β BLUE-L as given in the figures and text.
2-TF Permanent Inhibition Circuit
Uses same parameters as the 2-TF Permanent Inhibition as in the previous tab.
Changed parameters given below.
β1 is β ECAD/ITF as given in the figures and text.
β2 is β BLUE-L as given in the figures and text.

### Sheet: Amplified Oscillator
Adhesion Matrix for Structures Built by Amplified Oscillator		Notes
Adhesion Matrix	J=2*26 to the medium	These parameters are from the original study developing ISL929 (Lam et al., 2022)
		These parameters are from the original study developing ISL929 (Lam et al., 2022)
Cell Parameters of Amplified Oscillator
Non-global parameters given here.
Physical Parameters
(Gray and Blue Cells) λS	2.2	These parameters are from the original study developing ISL929 (Lam et al., 2022)
(Gray and Blue Cells) λV	2.2	These parameters are from the original study developing ISL929 (Lam et al., 2022)
(Cyan and Red Cells) λS	1	These parameters are from the original study developing ISL929 (Lam et al., 2022)
(Cyan and Red Cells) λV	1	These parameters are from the original study developing ISL929 (Lam et al., 2022)
Signaling Parameters of Amplified Oscillator
All blue cells begin with 25000 for blue reporter level as K=25000.
Amplified Oscillator	β1 is β ATF=1000.
	β2 is β ECAD/ITF as given in the figures and text.
	β3 is β BLUE-L as given in the figures and text.
	K1=K2=K3=25000
Transition Threshold	7000
